# Enrichment of non-B-form DNA at *D. melanogaster* centromeres

**DOI:** 10.1101/2021.12.20.473213

**Authors:** Venkata S. P. Patchigolla, Barbara G. Mellone

## Abstract

Centromeres are essential chromosomal regions that mediate the accurate inheritance of genetic information during eukaryotic cell division. Despite their conserved function, centromeres do not contain conserved DNA sequences and are instead epigenetically marked by the presence of the centromere-specific histone H3 variant CENP-A (centromeric protein A). The functional contribution of centromeric DNA sequences to centromere identity remains elusive. Previous work found that dyad symmetries with a propensity to adopt non-canonical secondary DNA structures are enriched at the centromeres of several species. These findings lead to the proposal that such non-canonical DNA secondary structures may contribute to centromere specification. Here, we analyze the predicted secondary structures of the recently identified centromere DNA sequences from *Drosophila melanogaster*. Although dyad symmetries are only enriched on the Y centromere, we find that other types of non-canonical DNA structures, including DNA melting and G-quadruplexes, are common features of all *D. melanogaster* centromeres. Our work is consistent with previous models suggesting that non-canonical DNA secondary structures may be conserved features of centromeres with possible implications for centromere specification.
