## Supplementary material for "Enrichment of non-B-form DNA at *D. melanogaster* centromeres": Table S1

### Sheet: total_tes_averages_ranked
Rank	Repeat	Score
0	(AGAAAG)n	6.63894
1	(CTTCT)n	6.26211
2	(CTCTT)n	6.21741
3	(GAGAA)n	6.19231
4	(GAAGA)n	6.11744
5	(CTC)n	6
6	(TCCTTT)n	5.90163
7	(AGAGAAG)n	5.81389
8	(AGAGA)n	5.67749
9	(TTCTCTC)n	5.63057
10	(AGG)n	5.40777
11	(GAGGA)n	5.40203
12	(TTCTC)n	4.40474
13	(TCTCT)n	4.13129
14	(GAAGAG)n	3.94189
15	(TCTTC)n	3.87441
16	(TTATC)n	3.73613
17	(A)n	3.71339
18	(AAGAG)n	3.69936
19	(AGAAG)n	3.66668
20	(TGAGGA)n	3.66023
21	(TCTCC)n	3.33929
22	(AGTATT)n	3.22839
23	(AG)n	3.20721
24	(CCTCTT)n	3.09539
25	(TATAAA)n	3.00295
26	(TAATATA)n	3
27	(TGTCT)n	2.96606
28	(AATAAAC)n	2.94968
29	(ATATAAC)n	2.94073
30	(AACAATA)n	2.92748
31	(TACAA)n	2.92423
32	(ATAAATA)n	2.91544
33	(TTGTA)n	2.91042
34	(CATCT)n	2.89282
35	(AAGACA)n	2.86959
36	(ATGAG)n	2.83399
37	(AGACA)n	2.83246
38	(TAGACAA)n	2.82611
39	(TTTGT)n	2.81784
40	(ATCTC)n	2.80453
41	(ATTTTAT)n	2.801
42	(TCTTA)n	2.79867
43	(AACATTT)n	2.78828
44	(CTTGT)n	2.78621
45	(AAGAT)n	2.74398
46	(GATGA)n	2.74107
47	(ATTAGT)n	2.67766
48	(ATATTTT)n	2.67038
49	(TTGTC)n	2.66063
50	(TGTTTG)n	2.63798
51	(TTATATA)n	2.58932
52	(CATATAA)n	2.58573
53	(CAACA)n	2.58159
54	(ATAGA)n	2.57548
55	(ATAATAT)n	2.56571
56	(TATATAT)n	2.56018
57	(GTCTT)n	2.53923
58	(TATATAA)n	2.46619
59	(T)n	2.45513
60	(AATACT)n	2.44115
61	(AATAGAC)n	2.4097
62	(CAATA)n	2.34905
63	(ATACAG)n	2.33371
64	(TCTCTC)n	2.31034
65	(GATAA)n	2.30524
66	(CCCAGT)n	2.29759
67	(CATGA)n	2.27419
68	(TATATTA)n	2.10441
69	(ACAAT)n	2.03693
70	(TATTG)n	2.03663
71	(ATCTT)n	2.01011
72	(TACATATA)n	2.00735
73	(TATATACA)n	1.99752
74	(TACATATATA)n	1.99154
75	(TTCTA)n	1.98759
76	(CACACC)n	1.97
77	(AACAA)n	1.91509
78	(ATTATAA)n	1.89593
79	(CACAA)n	1.82178
80	(ACAATAG)n	1.79927
81	(ATGAGG)n	1.75862
82	(AGCGGA)n	1.71141
83	(GACGAA)n	1.70552
84	(AACAC)n	1.70087
85	(GGATGGA)n	1.68468
86	(GAATGG)n	1.68033
87	(GGC)n	1.6763
88	(GGACCA)n	1.65891
89	(TATAGA)n	1.65432
90	(TATCTT)n	1.6268
91	(CATATATA)n	1.61976
92	(TTGTCTATT)n	1.56998
93	(TCTAT)n	1.55924
94	(TATAATA)n	1.55416
95	(CATACGGA)n	1.54406
96	R1_DVi	1.54369
97	(CGATGT)n	1.51456
98	(GGAGCG)n	1.476
99	(CCTCCTGGT)n	1.46789
100	(CT)n	1.46694
101	(TTGCTT)n	1.46
102	(TATCTA)n	1.4375
103	(ATAG)n	1.41465
104	(TAGAA)n	1.41203
105	GA-rich	1.41132
106	(TATAA)n	1.40278
107	(CCTTTCT)n	1.3964
108	(ATTT)n	1.38652
109	(CGATGA)n	1.3806
110	(TCTATTG)n	1.35668
111	(ATATTAT)n	1.34883
112	(TAAT)n	1.33333
113	R1-1_DYa	1.32994
114	(TATTATA)n	1.32793
115	(AAGAC)n	1.32759
116	Gypsy-3_DBi-LTR	1.31933
117	(TCCTTG)n	1.31304
118	I-1_DAn	1.29796
119	CR1-1_DEu	1.28571
120	(TTATA)n	1.27998
121	(GATG)n	1.27619
122	(CGG)n	1.26596
123	(GTG)n	1.25664
124	(CTGGT)n	1.2451
125	(AATAC)n	1.24073
126	(TGTTGC)n	1.23762
127	BEL-8_DEl-LTR	1.23019
128	Gypsy-37_DWil-I	1.22581
129	(TTA)n	1.21395
130	(TG)n	1.21182
131	(TCTTGTCTAG)n	1.21035
132	(TGGCGA)n	1.19549
133	Gypsy-28_DYa-LTR	1.19431
134	(TGTGTG)n	1.19167
135	BS4_DM	1.17465
136	(GGT)n	1.1716
137	(TAT)n	1.16704
138	(CCTGTT)n	1.16393
139	Mariner-6_DBi	1.16364
140	(TTGTCTAGTC)n	1.16325
141	R1-4_DYa	1.16299
142	Helitron1_DM	1.15808
143	Gypsy-14_DFi-I	1.14839
144	(AGAGAT)n	1.14783
145	(ATAAT)n	1.14255
146	Jockey-6_DEu	1.13819
147	(GGAATT)n	1.13725
148	(TCC)n	1.13394
149	(CGAGGA)n	1.13208
150	HELENA	1.12058
151	(ATA)n	1.11209
152	(TTCGGA)n	1.11
153	(TTATTATA)n	1.10976
154	Copia-3_DWil-I	1.09921
155	Copia-5_DWil-I	1.09581
156	Gypsy-19_DTa-I	1.09254
157	(ACAGAT)n	1.09254
158	BEL-8_DMo-I	1.09249
159	Jockey-3_DVi	1.09231
160	(GCG)n	1.08824
161	(AATATAAT)n	1.08447
162	R1-5B_DK	1.08178
163	DODECA_SAT	1.07889
164	(ATT)n	1.07486
165	BARI_DM	1.07175
166	Gypsy-5_DWil-I	1.06757
167	(TCTTCT)n	1.06667
168	Mariner-15_DF	1.06373
169	Jockey-6_DYa	1.06244
170	(TGG)n	1.06037
171	Gypsy-32_DAn-I	1.06003
172	Jockey-7_DF	1.05785
173	BEL-9_DWil-I	1.05484
174	(GAGGAC)n	1.04717
175	Copia1-I_Dpse	1.04567
176	BEL-4_DVir-I	1.04192
177	(GTGT)n	1.0387
178	Jockey-12_DAn	1.03623
179	(CTTGTCATGT)n	1.03446
180	Jockey-11_DF	1.03443
181	BEL-14_DEl-I	1.0337
182	BEL-1_DBp-I	1.03103
183	(TTGTCTA)n	1.02778
184	(ATACA)n	1.02294
185	(AAGGAT)n	1.02
186	(ATATATAC)n	1.01261
187	Gypsy-46_DEl-LTR	1.00727
188	(TTATTCTATG)n	1.00714
189	Gypsy-2_DBp-I	1.00595
190	(TAGAATAACA)n	1.00522
191	(ATAACTTA)n	1.0021
192	(ATAATAAT)n	1.00194
193	(TTATGATA)n	1.00173
194	(TAGTAATT)n	1.00135
195	Transib-3_DRh	1
196	(CATGTCTTGT)n	0.998678
197	(TGTCTTGTCA)n	0.997559
198	(ACCAGACAG)n	0.99521
199	(ATATAT)n	0.994048
200	(ATTTAGTA)n	0.994009
201	(ACGCCG)n	0.993243
202	R1_DWi	0.991667
203	(TGTTATTCTA)n	0.991382
204	(GAGTCGG)n	0.990385
205	(GGACAT)n	0.99
206	(AGAATAACAT)n	0.989636
207	(TATAT)n	0.989574
208	hAT-5N1_DK	0.98913
209	Jockey-4_DSim	0.985915
210	DMRPR	0.984148
211	(CTA)n	0.983108
212	(GATAAG)n	0.981651
213	BLOOD_I-int	0.978191
214	dmel.rDNA.28S_rDNA	0.97775
215	Copia-2_DAn-I	0.97037
216	Copia-1_DBp-I	0.969072
217	(GATGGA)n	0.964912
218	(ATAGAATAAC)n	0.964286
219	(TGTT)n	0.964029
220	(ATAACATAGA)n	0.963842
221	(TTTCA)n	0.961538
222	(CCCAGA)n	0.960784
223	Gypsy-33_DAn-I	0.956422
224	CR1-4_DRh	0.954774
225	(ATATT)n	0.953751
226	Jockey-7_DYa	0.952941
227	Gypsy-25_DAn-I	0.951578
228	I-1_DEu	0.949782
229	(CCTTCT)n	0.942529
230	Gypsy-10_DWil-I	0.941441
231	(TTCGGT)n	0.940594
232	Gypsy-29_DWil-I	0.936829
233	(GTTTGG)n	0.932692
234	CR1-1_DF	0.927928
235	(GAGCCG)n	0.927273
236	(GT)n	0.924159
237	Gypsy6_LTR	0.923713
238	Jockey-3_DEu	0.923077
239	Gypsy-52_DEl-I	0.922896
240	(CTATGTTATT)n	0.92129
241	(CACCACG)n	0.920354
242	DNA2-1_DAn	0.918182
243	R1-1_DSi	0.91499
244	hAT-2_DBp	0.914474
245	(TGCGGA)n	0.907692
246	Transib-11_DAn	0.90625
247	Pifo_LTR	0.906002
248	DOC6_DM	0.904662
249	R1_DSi	0.903901
250	(GAGCCA)n	0.903846
251	CR1-10_DTa	0.90303
252	Gypsy-4_DAn-LTR	0.902375
253	(CA)n	0.901409
254	Helitron-2_DF	0.897436
255	(GACCGG)n	0.896552
256	R2_DM	0.89312
257	(GATCG)n	0.890756
258	(TGA)n	0.890589
259	(TTGG)n	0.886957
260	SPOCK_DMi	0.884984
261	Gypsy5-I_Dpse	0.884891
262	(TTCATTTCA)n	0.883506
263	(TGGAA)n	0.882353
264	Mariner-11_DAn	0.880597
265	Gypsy-2_DSe-LTR	0.88036
266	Jockey-3_DSim	0.878819
267	I-3_DF	0.878268
268	(GCGATG)n	0.87619
269	Transib-6_DBp	0.875179
270	(GACCCAA)n	0.875
271	(TATTA)n	0.87499
272	(GTCTATCTG)n	0.874016
273	(CCGCTC)n	0.873786
274	Gypsy-37_DEl-I	0.870031
275	NOMAD_LTR	0.8686
276	(GATGAG)n	0.866071
277	(TA)n	0.865891
278	(ATATATA)n	0.864078
279	(CTGCTC)n	0.863636
280	(GGTTTT)n	0.863095
281	Jockey-4_DAn	0.863057
282	(GTTT)n	0.862903
283	(AACTGTT)n	0.862745
284	(TCG)n	0.8625
285	(TTGTTT)n	0.86087
286	(TTCTT)n	0.86
287	(CGGATG)n	0.859649
288	(GCCACC)n	0.856
289	NINJA_I-int	0.854937
290	(GCTGGA)n	0.853659
291	G7_DM	0.853166
292	ACCORD_LTR	0.853
293	Copia-1_DSe-I	0.852431
294	(CAGCTC)n	0.851852
295	Copia1-I_DM	0.85106
296	Gypsy8_LTR	0.847985
297	Gypsy-59_DWil-I	0.847619
298	G6_DM	0.844768
299	Gypsy-13_DFi-I	0.842578
300	MAX_LTR	0.840129
301	Copia-6_DWil-I	0.83988
302	Gypsy-31_DEl-LTR	0.839216
303	(TGGAAC)n	0.837838
304	Helitron-1N1_DVir	0.836207
305	(TGGCTGGC)n	0.834711
306	(GCTGGT)n	0.830357
307	DIVER_I-int	0.829344
308	(CCGTGG)n	0.829114
309	(GCTCCAT)n	0.826923
310	(TT)n	0.825
311	(ATATATAA)n	0.820264
312	(CTCTGG)n	0.818182
313	Hopseu2	0.817919
314	R1_DM	0.816851
315	I-3_DK	0.816217
316	DMRT1B	0.815529
317	Chouto_I-int	0.815094
318	TRANSPAC_I-int	0.809736
319	Gypsy-2_DWil-I	0.809524
320	(CACCAC)n	0.809091
321	(ACCCAA)n	0.807339
322	(TCTC)n	0.806202
323	Jockey-5_DF	0.806122
324	(GAGCTG)n	0.805825
325	dmel.rDNA.ETS	0.804896
326	Homo1	0.803943
327	Mariner-9_DEl	0.802491
328	Gypsy-22_DY-LTR	0.800883
329	Gypsy-28_DAn-I	0.798723
330	(TC)n	0.792453
331	(AGCTGG)n	0.792079
332	(AAT)n	0.791449
333	(ATC)n	0.790909
334	BLASTOPIA_I-int	0.789272
335	(ATATATT)n	0.787402
336	(AATAT)n	0.786885
337	BEL-5_DYa-LTR	0.786667
338	BEL-2_DSe-I	0.786329
339	BLOOD_LTR	0.785467
340	dmel.rDNA.18S_rDNA	0.782145
341	Transib-4_DBp	0.778348
342	BEL-3_DPer-I	0.776771
343	(ATTAT)n	0.776745
344	Gypsy-13_DSim-LTR	0.77559
345	LOA-3_DPer	0.775194
346	Jockey-2_DRh	0.773984
347	P-1_DBp	0.773837
348	Dtripu2cons	0.772277
349	I-2_DEu	0.772152
350	Gypsy20-LTR_Dya	0.771841
351	DM412B_LTR	0.771198
352	MuDR-1_DF	0.770213
353	Gypsy-23_DY-I	0.769788
354	(GGAGCT)n	0.769231
355	Jockey-2_DSim	0.767757
356	Transib-10_DAn	0.767729
357	Gypsy-9_DFi-I	0.765468
358	QUASIMODO_LTR	0.760029
359	Mariner-3_DK	0.75976
360	(ACATAGAATA)n	0.758646
361	Jockey-1_DSe	0.758617
362	DM1731_I-int	0.757218
363	Gypsy-1_DSe-LTR	0.753082
364	GTWIN_LTR	0.751545
365	DOC	0.751045
366	DIVER2_I-int	0.748914
367	Gypsy5-LTR_Dya	0.747885
368	HETA_DSi	0.74698
369	TABOR_LTR	0.74687
370	Gypsy_LTR	0.746675
371	R1-2_DM	0.746663
372	Gypsy-1_DG-I	0.746154
373	Mariner-2_DT	0.742678
374	BEL-4_DBi-I	0.739823
375	(CACACA)n	0.737903
376	Gypsy12_LTR	0.73786
377	Gypsy-26_DYa-LTR	0.736437
378	TABOR_I-int	0.735521
379	Chouto_LTR	0.734581
380	(AT)n	0.734195
381	(CATCAT)n	0.733945
382	(TTGCTG)n	0.731618
383	Mariner-5_DEl	0.731595
384	Transib-8_DAn	0.729417
385	TIRANT_I-int	0.728621
386	R1-1_DEr	0.727413
387	(CAGCAT)n	0.727273
388	BS3_DM	0.726722
389	BEL-4_DRh-I	0.724646
390	TIRANT_LTR	0.723623
391	Copia-3_DEu-I	0.723314
392	(GGACTC)n	0.722772
393	Gypsy6_I-int	0.722002
394	ACCORD_I-int	0.720609
395	Invader6_I-int	0.720528
396	Gypsy14-I_Dpse	0.72028
397	Gypsy-20_DEl-I	0.719069
398	Gypsy-13_DSim-I	0.718246
399	Mariner-1_DSim	0.717755
400	(CAAGC)n	0.717241
401	POGO	0.716152
402	IVK_DM	0.715745
403	(ATTCCG)n	0.715517
404	BARI1	0.715234
405	Gypsy8_I-int	0.714875
406	Chimpo_I-int	0.714863
407	PLACW_DM	0.714747
408	Invader1_I-int	0.713437
409	Gypsy-1_DRh-I	0.712252
410	Gypsy-17_DRh-I	0.712008
411	DMRT1A	0.711731
412	Gypsy12_I-int	0.711381
413	Gypsy-7_DFi-I	0.711072
414	DMR_DV	0.71028
415	(TATAAT)n	0.709677
416	G-rich	0.70829
417	Jockey-3_DBp	0.707965
418	(AGGAGC)n	0.707407
419	(GCT)n	0.706592
420	MDG3_I-int	0.705821
421	I_DM	0.705385
422	(ATAATAATC)n	0.705065
423	ROVER-I_DM	0.704967
424	(CTAT)n	0.704225
425	Invader4_I-int	0.702532
426	Gypsy-7_DWil-I	0.702461
427	Mariner-20_DK	0.701493
428	I-4_DF	0.700629
429	ROO_LTR	0.699781
430	BEL-6_DMoj-I	0.695946
431	Gypsy-10_DTa-I	0.694196
432	Invader3_I-int	0.693816
433	QUASIMODO2-I_DM	0.692202
434	Gypsy-33_DEl-I	0.691781
435	I-6_DY	0.691749
436	Jockey-1_DEr	0.689451
437	Gypsy-29_DYa-I	0.689389
438	Gypsy-3_DRh-LTR	0.688673
439	Gypsy-21_DWil-I	0.687296
440	Gypsy-20_DBp-I	0.687116
441	HelitronN-1_DPe	0.686562
442	Gypsy-24_DBp-I	0.68653
443	Gypsy-17_DAn-I	0.686441
444	(ACATCC)n	0.685315
445	Gypsy-6_DSe-I	0.685018
446	Copia2_I-int	0.684319
447	DM297_LTR	0.684314
448	Baggins1	0.683665
449	(ATTATA)n	0.683099
450	(CCCAGG)n	0.682432
451	Copia_I-int	0.681834
452	BEL-3_Deu-I	0.681827
453	(TCTGGTA)n	0.681818
454	NOMAD_I-int	0.681401
455	BURDOCK_I-int	0.680374
456	BEL-22_DTa-I	0.679657
457	Gypsy-35_DAn-LTR	0.678571
458	BEL-17_DTa-I	0.677745
459	Transib5	0.677359
460	dmel.rDNA.ITS1	0.677159
461	(TTGAT)n	0.676923
462	Gypsy13-I_Dpse	0.674334
463	Gypsy6A_LTR	0.673086
464	FW_DM	0.672819
465	TART_B1	0.671603
466	(TCT)n	0.671569
467	Jockey-12_DBp	0.670752
468	Gypsy8-I_Dya	0.669276
469	G2_DM	0.668167
470	(ACAACA)n	0.666667
471	I-3_DEu	0.665776
472	HELENA_RT	0.665723
473	G5_DM	0.665102
474	DM176_LTR	0.664818
475	BEL-5_DYa-I	0.663589
476	Homo6	0.662908
477	Mariner-3_DEl	0.6625
478	Gypsy-10_DEu-I	0.662279
479	Gypsy-2_DSe-I	0.661239
480	R1-2_DTa	0.66086
481	(AGT)n	0.660377
482	(ATAC)n	0.658915
483	Gypsy-8_DBi-I	0.658022
484	Gypsy-8_DVir-I	0.657136
485	dsim.rDNA.28S_rDNA	0.656791
486	Stalker2_I-int	0.656236
487	Gypsy-22_DWil-I	0.656211
488	dmau.rDNA.ETS	0.65586
489	Gypsy10_LTR	0.655519
490	MuDR-1_DT	0.654036
491	Loa-2_DTa	0.651646
492	ZAM_LTR	0.650115
493	Copia-2_DEl-I	0.65
494	Gypsy-24_DWil-I	0.649259
495	(AGGACC)n	0.649123
496	(ATAT)n	0.648663
497	CIRCE	0.648515
498	(TGGCTT)n	0.648148
499	IDEFIX_LTR	0.64692
500	BEL-2_DAn-I	0.645805
501	G_DM	0.645406
502	DM176_I-int	0.644322
503	HMSBEAGLE_I-int	0.64404
504	Polinton-1_DAn	0.643678
505	(GAATT)n	0.643192
506	Gypsy-21_DY-I	0.642411
507	Gypsy7-I_Dpse	0.642276
508	BATUMI_I-int	0.642065
509	Hoyak3	0.64186
510	DOC2_DM	0.641652
511	(ACAA)n	0.641509
512	Gypsy21-I_Dpse	0.641256
513	Gypsy-35_DEl-I	0.641129
514	Gypsy1-I_DM	0.640899
515	(GAGATC)n	0.64
516	TRANSIB4	0.638658
517	TART-A	0.638642
518	R1-3_DEu	0.637838
519	Mariner-12_DAn	0.637213
520	Gypsy_6B	0.636809
521	(GCTGTT)n	0.636364
522	Gypsy-3_DKi-I	0.635986
523	Transib-6_DAn	0.635898
524	Harbinger-1_DW	0.635659
525	Gypsy-11_DEl-I	0.635616
526	Gypsy-21_DEl-I	0.635454
527	DMRT1C	0.635233
528	Gypsy-2_DRh-I	0.635164
529	I-2_DBp	0.635127
530	Gypsy-10_DMoj-I	0.635
531	Gypsy-8_DAn-I	0.634581
532	Gypsy3_I-int	0.631311
533	Gypsy-2_DSim-I	0.631004
534	Gypsy-12_DVir-LTR	0.630996
535	Jockey2	0.630414
536	BEL-21_DAn-I	0.630252
537	Gypsy7-I_Dya	0.630046
538	Invader1_LTR	0.629159
539	Jockey-5_DK	0.629085
540	(GGTTCA)n	0.628099
541	ACCORD2_I-int	0.626029
542	BLASTOPIA_LTR	0.625047
543	FW3_DM	0.624466
544	Copia_LTR	0.623912
545	BEL-13_DWil-I	0.623563
546	BEL-2_DBp-I	0.623246
547	(TTAA)n	0.622807
548	Gypsy-34_DEl-I	0.622115
549	GTWIN_I-int	0.619788
550	Gypsy-3_DSim-I	0.618879
551	Gypsy-60_DWil-I	0.61879
552	BEL-5_DWil-I	0.618323
553	Gypsy-13_DAn-I	0.616352
554	PROTOP_A	0.615602
555	(TCGTCC)n	0.615385
556	BEL-6_DYa-I	0.615084
557	Gypsy-14_DAn-I	0.614909
558	(GTGGTA)n	0.614035
559	Gypsy-31_DYa-I	0.613948
560	Gypsy-2_DSim-LTR	0.613637
561	R1-3B_DEl	0.613636
562	Copia-2_DTa-I	0.613539
563	(TACAGA)n	0.612613
564	Gypsy20-I_Dpse	0.6125
565	(CATAGAATAA)n	0.612289
566	dmel.rNDA.ITS2	0.61214
567	Gypsy22-I_Dpse	0.611714
568	BS2	0.611038
569	MDG1_LTR	0.610253
570	Invader2_I-int	0.609783
571	ROO_I-int	0.609011
572	Gypsy-2_DPer-I	0.608085
573	Gypsy_I-int	0.607436
574	BEL-3_DEl-I	0.606866
575	Gypsy-53_DEl-I	0.606602
576	Gypsy-5_DBp-I	0.606197
577	Bica_I-int	0.606196
578	Gypsy6-LTR_Dya	0.605853
579	Gypsy-1_DSe-I	0.605344
580	Copia-2_DPer-I	0.605146
581	R1-5_DYa	0.60514
582	Gypsy-11_DFi-I	0.604927
583	Copia-1_DSim-I	0.604739
584	G5A_DM	0.604358
585	Gypsy-22_DYa-I	0.604336
586	Gypsy-24_DY-I	0.604318
587	Gypsy11_I-int	0.603674
588	Gypsy-11_DSim-I	0.601666
589	Jockey-3_DRh	0.601568
590	Gypsy-6_DRh-I	0.599502
591	Gypsy-3_DRh-I	0.599261
592	ROOA_I-int	0.598952
593	Gypsy-26_DYa-I	0.59818
594	R1_DSe	0.597957
595	Gypsy10_I-int	0.597617
596	QUASIMODO2-LTR_DM	0.596944
597	Gypsy-12_DRh-LTR	0.596639
598	(GGAGCA)n	0.596491
599	Gypsy-7_DBi-I	0.596323
600	Gypsy-21_DAn-I	0.595208
601	Jockey-3_DT	0.594694
602	Jockey-2_DAn	0.594148
603	TAHRE	0.593398
604	MICROPIA_I-int	0.593153
605	Gypsy-12_DRh-I	0.591838
606	FB4_DM	0.590705
607	NINJA_LTR	0.589912
608	BEL-2_Deu-I	0.589766
609	(AGACCC)n	0.589744
610	Gypsy-7_DSim-LTR	0.589393
611	Stalker2_LTR	0.588341
612	(CTCGGTT)n	0.588235
613	Gypsy-6_DSim-I	0.587475
614	(ATACAT)n	0.584906
615	Helitron-1_DF	0.58483
616	Gypsy-23_DYa-I	0.584471
617	Gypsy9_I-int	0.58428
618	MAX_I-int	0.583951
619	Gypsy4_LTR	0.582735
620	DOC5_DM	0.581614
621	(TGC)n	0.581505
622	(TTTTGT)n	0.581197
623	Gypsy16-I_Dpse	0.580724
624	(CCAGAG)n	0.580645
625	Gypsy2_I-int	0.579985
626	Transib-1_DBi	0.579845
627	R1-7_DPer	0.579828
628	BEL-14_DP-I	0.579432
629	dsim.rDNA.ITS2	0.577465
630	Chimpo_LTR	0.577069
631	Gypsy1-LTR_DM	0.575847
632	(TATA)n	0.574537
633	I-1_DEl	0.574194
634	BEL-3_DFi-I	0.574118
635	MDG1_I-int	0.574104
636	Copia-1_DFi-I	0.573201
637	Homo3	0.573002
638	Jockey-9_DRh	0.572467
639	(GGAGAT)n	0.571429
640	NOF_FB	0.569655
641	Gypsy-12_DSim-I	0.568068
642	BEL-19_DAn-I	0.568064
643	Gypsy3_LTR	0.567681
644	Gypsy-5_DKi-LTR	0.567672
645	Gypsy6-I_Dya	0.567586
646	Gypsy-7_DSe-I	0.566157
647	DM297_I-int	0.565816
648	Gypsy-13_DVir-I	0.564956
649	BEL-11_DEl-I	0.564786
650	Mariner-24_DF	0.564706
651	I-2_DEl	0.562767
652	QUASIMODO_I-int	0.562728
653	BEL-5_DFi-I	0.562393
654	Gypsy-8_DTa-I	0.56102
655	Gypsy12-I_Dya	0.560404
656	Gypsy-10_DBp-I	0.560057
657	TransibN1_DP	0.56
658	RTEX-1_DT	0.559322
659	LINEJ1_DM	0.55925
660	Gypsy7-LTR_Dya	0.559248
661	Gypsy18-I_Dya	0.558605
662	Gypsy-4_DSe-I	0.558337
663	HETA	0.557563
664	Gypsy-10_DSim-I	0.557495
665	DOC3_DM	0.557177
666	Gypsy-9_DSim-LTR	0.556796
667	I-7_DBi	0.555443
668	Gypsy-30_DWil-I	0.555163
669	(TTCTATGTTA)n	0.555015
670	Pifo_I-int	0.554225
671	Gypsy2-I_DM	0.5541
672	Gypsy9_LTR	0.554061
673	Gypsy-6_DGri-I	0.553264
674	Jockey-4_DEl	0.553156
675	Copia-1-I_DY	0.551352
676	Gypsy5-I_Dya	0.550155
677	Gypsy-3_DGri-I	0.54877
678	BEL_I-int	0.548745
679	PROTOP	0.548567
680	Copia-2_DYa-I	0.548075
681	Gypsy-2_DRh-LTR	0.547699
682	Gypsy-10_DMoj-LTR	0.547696
683	Outcast-2_DAn	0.547468
684	(TTATATAT)n	0.547191
685	(CATTTCC)n	0.54717
686	Gypsy-31_DEl-I	0.545871
687	(GTT)n	0.544016
688	Rehavkus-1_DY	0.543557
689	DOC4_DM	0.541827
690	IDEFIX_I-int	0.541484
691	(GCTGAA)n	0.541284
692	Gypsy-9_DEl-I	0.54111
693	(CTCTCCT)n	0.540541
694	FW2_DM	0.540337
695	(GTTG)n	0.54
696	BEL-4_DEl-I	0.538855
697	HOBO	0.537172
698	STALKER4_I-int	0.536716
699	(ATATA)n	0.535088
700	Gypsy5_I-int	0.534582
701	ZAM_I-int	0.53442
702	Jockey-6_DVi	0.533912
703	ACCORD2_LTR	0.533773
704	I-4_DAn	0.533698
705	CR1-2_DF	0.532452
706	BEL-13_DP-I	0.532129
707	(AC)n	0.531914
708	Gypsy-6_DEu-I	0.531721
709	Gypsy-4_DSim-LTR	0.531082
710	MICROPIA_LTR	0.530973
711	Gypsy13-I_Dya	0.530094
712	353bp_SAT	0.529951
713	R1-1_DK	0.528829
714	Jockey-1_DF	0.528508
715	Gypsy4-I_Dya	0.528111
716	Copia-3_DBp-I	0.527312
717	DMLTR5	0.526721
718	Gypsy-44_DWil-I	0.526718
719	Gypsy-5_DEl-I	0.525609
720	(TTAATA)n	0.524138
721	Gypsy-4_DSim-I	0.523009
722	Gypsy-13_DRh-I	0.521208
723	BATUMI_LTR	0.521046
724	I-5_DBi	0.519802
725	Invader6_LTR	0.519405
726	Gypsy-24_DYa-I	0.518921
727	Gypsy-45_DWil-I	0.518207
728	Invader2_LTR	0.518098
729	BEL-12_DEl-I	0.515992
730	S2_DM	0.515798
731	I-4_DBp	0.515276
732	Jockey-1_DK	0.514718
733	DMCR1A	0.51464
734	Gypsy-30_DEl-I	0.513541
735	Gypsy-5_DSe-I	0.512099
736	Gypsy11-I_Dya	0.511438
737	DM412	0.510415
738	Copia-1_DWil-I	0.509957
739	Hoana1	0.509876
740	Gypsy-1_DSim-I	0.509818
741	Gypsy-7_DSe-LTR	0.509727
742	(GTGGCAA)n	0.509434
743	BEL-15_DTa-I	0.509202
744	(AGTC)n	0.508772
745	Gypsy-24_DEl-I	0.508641
746	Gypsy-16_DRh-I	0.507803
747	Mariner2_DM	0.507755
748	Invader4_LTR	0.507531
749	Gypsy-32_DEl-I	0.506952
750	BS	0.506404
751	Gypsy-6_DPer-I	0.505667
752	TC1_DM	0.504912
753	STALKER4_LTR	0.504842
754	BEL-10_DWil-I	0.504717
755	Gypsy-42_DWil-I	0.503848
756	BEL2-I_Dya	0.503349
757	M4DM	0.503059
758	CR1-6_DT	0.502717
759	Jockey-10_DRh	0.501912
760	Mariner-20_DAn	0.501419
761	(TGT)n	0.500015
762	(TGTG)n	0.5
763	(ATTCGC)n	0.5
764	Gypsy-7_DVir-I	0.499382
765	R1-5_DK	0.49925
766	Gypsy-6_DTa-I	0.4984
767	Jockey-10_DBp	0.498254
768	Mariner-17_DK	0.498004
769	Gypsy-9_DRh-I	0.497201
770	BEL1-I_DV	0.496961
771	Gypsy5_LTR	0.496518
772	(TTTTAT)n	0.495868
773	Copia-29_DP-I	0.495687
774	Helitron-5_DRh	0.495327
775	Gypsy-17_DTa-I	0.495074
776	R1_DYa	0.49493
777	DM1731_LTR	0.494074
778	Gypsy4_I-int	0.493335
779	BEL-3_DYa-I	0.493296
780	Gypsy-15_DBp-I	0.493266
781	BEL-17_DEl-I	0.493247
782	Mariner-9_DAn	0.493099
783	Transib4_DP	0.491938
784	Gypsy-28_DYa-I	0.491596
785	Gypsy-40_DAn-I	0.48973
786	TC1-2_DM	0.489271
787	Jockey-4B_DVi	0.488374
788	Helena_Ds	0.488097
789	DMTOM1_LTR	0.488068
790	Jockey-1_DBp	0.487069
791	REP-1_DEl	0.486486
792	BEL-1_DPer-I	0.486111
793	(GTTCG)n	0.485981
794	TRANSIB2	0.485393
795	Copia1-LTR_DM	0.485006
796	Gypsy-13_DEu-I	0.483542
797	Gypsy-7_DSim-I	0.482556
798	Gypsy2-LTR_DM	0.482295
799	Gypsy-23_DEl-I	0.481742
800	(TGTTT)n	0.48062
801	A-rich	0.478047
802	R1-3_DYa	0.477687
803	Gypsy-15_DRh-I	0.477414
804	ROOA_LTR	0.477259
805	Jockey-2_DGri	0.47685
806	Mariner-4_DBp	0.476812
807	hAT-2_DY	0.476671
808	Gypsy-24_DYa-LTR	0.476239
809	Gypsy4-LTR_Dya	0.476044
810	Gypsy-54_DEl-I	0.474732
811	Gypsy-8_DEl-I	0.474417
812	Jockey-6_DK	0.474272
813	S_DM	0.473735
814	BEL-1_DRh-I	0.473417
815	Jockey-1_DYa	0.473253
816	G4_DM	0.472982
817	Jockey-3_DPer	0.472883
818	Gypsy-31_DYa-LTR	0.472616
819	(AATTT)n	0.472222
820	Transib-3_DF	0.47209
821	(TTTTATT)n	0.471545
822	TRANSPAC_LTR	0.471264
823	BEL-4_DEu-I	0.471111
824	Gypsy-26_DBp-I	0.470622
825	P_DG	0.470276
826	Gypsy-4_DSe-LTR	0.47017
827	Jockey-5_DYa	0.469169
828	Gypsy-12_DSim-LTR	0.469057
829	BEL-5_DAn-I	0.46842
830	DIVER2_LTR	0.468327
831	Hoana6	0.466346
832	(ATTGT)n	0.466302
833	Copia-2_DWil-I	0.465311
834	Gypsy-6_DBi-I	0.465114
835	Gypsy-3_DSe-I	0.464715
836	Gypsy9-I_Dya	0.464394
837	(GGCCGA)n	0.464286
838	TRANSIB3	0.464168
839	Copia-1_DBi-I	0.463401
840	BEL-4_DFi-I	0.463177
841	(TAACATAGAA)n	0.462871
842	BEL-1_DBi-I	0.461725
843	Gypsy-4_DBi-I	0.461204
844	Nobel_I-int	0.460784
845	Gypsy-31_DWil-I	0.460123
846	(ACGAGG)n	0.459459
847	Gypsy-29_DYa-LTR	0.459237
848	Gypsy12A_LTR	0.458372
849	Invader5_LTR	0.457153
850	(TTCAG)n	0.457143
851	Copia-2_DYa-LTR	0.456832
852	Gypsy12-LTR_Dya	0.456552
853	Gypsy11-LTR_Dya	0.456497
854	(AATGA)n	0.455446
855	Gypsy-29_DAn-LTR	0.455026
856	BEL-4_DYa-I	0.454667
857	(GTTGCT)n	0.454515
858	Helitron-1N_DF	0.453995
859	BEL_LTR	0.453934
860	Gypsy3-I_Dya	0.453701
861	356bp_SAT	0.452944
862	dsim.rDNA.18S_rDNA	0.452174
863	ROVER-LTR_DM	0.452097
864	G3_DM	0.451245
865	Jockey-4_DBp	0.450809
866	Gypsy-12_DFi-I	0.450633
867	(AGAT)n	0.45
868	Jockey-5_DPer	0.448752
869	hAT-2_DSe	0.448252
870	DNA8-1_DEl	0.447712
871	BEL2-I_Dmoj	0.447482
872	Invader5_I-int	0.447236
873	Gypsy-11_DAn-I	0.447161
874	(GCC)n	0.444863
875	BEL-15_DEl-I	0.44456
876	BEL-2_DVir-I	0.444046
877	Polinton-1_DY	0.444004
878	Helitron-1_DEu	0.443348
879	Gypsy-5_DSim-I	0.442784
880	Gypsy15-I_Dya	0.442562
881	MDG3_LTR	0.441734
882	Gypsy-4_DBi-LTR	0.441182
883	Gypsy2_LTR	0.438206
884	Mariner-8_DF	0.438017
885	Gypsy-1_DSim-LTR	0.437265
886	(TGTTGT)n	0.436893
887	Gypsy-50_DWil-LTR	0.436893
888	Gypsy-18_DEl-I	0.436836
889	(TGGTT)n	0.435484
890	Copia-1_DVir-I	0.435132
891	Jockey-8_DRh	0.435026
892	Gypsy10-I_Dya	0.434837
893	DIVER_LTR	0.434376
894	(CTGAAGA)n	0.433628
895	I-1_DBp	0.433071
896	Gypsy12-I_Dpse	0.432836
897	359bp_SAT	0.432455
898	Jockey-9_DAn	0.432203
899	PROTOP_B	0.432067
900	Gypsy-27_DYa-I	0.431738
901	Invader3_LTR	0.43159
902	Mariner-1_DF	0.431541
903	Jockey-3_DGri	0.431528
904	(CAGAAC)n	0.43
905	Gypsy13-LTR_Dya	0.429953
906	Outcast-1_DBi	0.429825
907	Gypsy-6_DSim-LTR	0.42972
908	Stalker3_LTR	0.42927
909	DNAREP2_DSim	0.427886
910	Gypsy8-I_Dpse	0.427145
911	(CTCCGA)n	0.426087
912	(GTCTGGA)n	0.425926
913	Mariner-17_DAn	0.42471
914	DNAREP1_DM	0.424459
915	Gypsy-26_DPse-I	0.422254
916	Gypsy1-I_Dya	0.422015
917	I-2_DBi	0.421928
918	Jockey-6_DF	0.421053
919	Jockey-3_DYa	0.41958
920	Gypsy-4_DRh-I	0.419404
921	(CTCTTC)n	0.419048
922	Gypsy6-I_Dmoj	0.418605
923	Mariner-12_DRh	0.416767
924	Jockey-9_DF	0.416667
925	Gypsy16-LTR_Dya	0.416231
926	R1-1_DBi	0.415124
927	BEL-1_DRh-LTR	0.414634
928	Jockey-1_DSi	0.414068
929	Gypsy11_LTR	0.414007
930	Transib-7_DBi	0.413483
931	DNAREP1_DSim	0.413438
932	Gypsy-5_DKi-I	0.412938
933	Gypsy-8_DSe-I	0.412841
934	(TCA)n	0.411765
935	(GTGGTC)n	0.41129
936	(AATGTG)n	0.410256
937	(CAACAG)n	0.41
938	Mariner-1_DPe	0.409675
939	(ATATTT)n	0.407767
940	DNAREP1_DYak	0.407349
941	Gypsy-5_DGri-I	0.406504
942	Gypsy-8_DEu-I	0.406393
943	Gypsy-1_DBi-I	0.406217
944	Gypsy-38_DAn-I	0.406093
945	(TTGAAC)n	0.404762
946	Jockey-14_DBp	0.404425
947	Gypsy-12_DVir-I	0.402542
948	(GATA)n	0.402405
949	(CTCCATT)n	0.401709
950	(TATTCTATGT)n	0.401438
951	260bp_SAT	0.401
952	Gypsy-2_DAn-I	0.40043
953	Ulysses_I-int	0.399339
954	LOOPER1_DM	0.39895
955	Harbinger1_DYa	0.398637
956	Gypsy-13_DEl-I	0.398055
957	Gypsy20-I_Dya	0.397924
958	BURDOCK_LTR	0.397441
959	Gypsy16-I_Dya	0.396985
960	Gypsy-43_DWil-I	0.396853
961	(GACA)n	0.396694
962	(CAG)n	0.396419
963	(TTTTTCT)n	0.392857
964	(CACTGTC)n	0.392523
965	TRANSIB1	0.391382
966	Mariner-5_DRh	0.391233
967	BEL-2_DSe-LTR	0.391081
968	MINOS	0.389968
969	Helitron-1_DAna	0.388646
970	(CAACTG)n	0.38843
971	Copia2_LTR_DM	0.387796
972	Jockey-2_DEu	0.387755
973	CR1-1_DRh	0.387597
974	Gypsy7_LTR	0.386297
975	360bp_SAT	0.386184
976	Outcast-1_DEl	0.385198
977	Gypsy-2_DTa-I	0.385145
978	Transib2_DP	0.384615
979	TART_DV	0.384136
980	R2_DSi	0.38341
981	(CCAGCT)n	0.383178
982	Gypsy7_I-int	0.381118
983	Mariner-7_DYa	0.378431
984	R1_DEr	0.377709
985	Gypsy-5_DEl-LTR	0.37584
986	Gypsy-8_DFi-I	0.37416
987	Copia-7_DAn-I	0.37299
988	Bica_LTR	0.371948
989	(ATCTAT)n	0.371429
990	(TAA)n	0.371235
991	Copia-1_DSim-LTR	0.370852
992	(CTTTCC)n	0.37037
993	DNA3-1_DF	0.370364
994	Transib-2_DRh	0.369565
995	BEL-6_DRh-I	0.369393
996	piggyBac-1_DEu	0.368421
997	(AGC)n	0.366337
998	POGON1	0.365862
999	(GGCTGC)n	0.365385
1000	Gypsy-8_DPer-I	0.365234
1001	(GCA)n	0.362569
1002	(AATGAAATG)n	0.362356
1003	RSP-LIKE_SAT	0.361895
1004	BEL-5_DRh-I	0.359787
1005	REP-1_DTa	0.35791
1006	Gypsy19-I_Dya	0.357143
1007	(TTT)n	0.357143
1008	Transib-7_DRh	0.356509
1009	(TGATGA)n	0.35625
1010	Jockey-8_DEu	0.354592
1011	(ATGTTATTCT)n	0.353815
1012	Helitron-1_DT	0.353747
1013	FROGGER_LTR	0.351359
1014	Gypsy-18_DBp-I	0.35037
1015	(ACATGACATT)n	0.348958
1016	Copia-2_Deu-LTR	0.348624
1017	Copia-3_DAn-I	0.348172
1018	CR1-4_DK	0.347059
1019	(TGTATC)n	0.346847
1020	HETRP_DM	0.34632
1021	DMRP1	0.345459
1022	Helitron-N2_DEl	0.344686
1023	Helitron-1_DYak	0.341975
1024	Helitron-N3_DT	0.341517
1025	Helitron-N1_DBi	0.339617
1026	Gypsy-8_DSim-I	0.338944
1027	Mariner-15_DK	0.337643
1028	Jockey-4_DRh	0.336447
1029	Gypsy-15_DRh-LTR	0.336193
1030	BEL-4_DPer-I	0.331492
1031	Gypsy-15_DEl-I	0.331089
1032	Gypsy-9_DSim-I	0.330887
1033	hAT-1_DSi	0.330352
1034	Jockey-6_DRh	0.330032
1035	Gypsy-14_DBi-I	0.329183
1036	Gypsy-11_DTa-I	0.328889
1037	MINIME_DN	0.326882
1038	Gypsy-16_DBi-I	0.326865
1039	(TTTTGTT)n	0.326797
1040	BEL-21_DWil-I	0.326733
1041	Hoana5	0.325548
1042	(TTG)n	0.325434
1043	BEL-7_DPe-I	0.324324
1044	MuDR-1_DK	0.323909
1045	Gypsy-22_DYa-LTR	0.322388
1046	Jockey-9_DY	0.32236
1047	(GTAGGTA)n	0.320755
1048	Gypsy-15_DWil-I	0.319462
1049	(ATCTGT)n	0.318966
1050	hAT-N1B_DBp	0.318451
1051	Mariner-7_DEl	0.31677
1052	P-1_DY	0.314404
1053	(ATCT)n	0.313901
1054	(GATTT)n	0.313725
1055	Transib-1_DK	0.310811
1056	(TAC)n	0.310345
1057	hAT-2_DK	0.308826
1058	Helitron-N2_DBi	0.307803
1059	Gypsy-2_DGri-I	0.307692
1060	Transib-N1_DM	0.307353
1061	Gypsy-28_DBp-I	0.307049
1062	REP-2_DTa	0.306581
1063	(TAGCATA)n	0.306452
1064	(TTTTGGC)n	0.303571
1065	Copia-1_DSe-LTR	0.301212
1066	Galileo_DB	0.300699
1067	(CGC)n	0.299213
1068	I-4_DK	0.298944
1069	Hoyak2	0.295113
1070	Gypsy-25_DEl-I	0.294276
1071	(TCCGTCC)n	0.293578
1072	Gypsy-3_DBi-I	0.293103
1073	Gypsy-7_DEl-I	0.293023
1074	Gypsy-52_DWil-I	0.291841
1075	TV1I	0.291049
1076	(GGTGTT)n	0.290909
1077	(TTTTAAT)n	0.28972
1078	(ACCGATA)n	0.288288
1079	Gypsy-6_DSe-LTR	0.288094
1080	(CGTTCC)n	0.288
1081	(GAGCGA)n	0.2875
1082	CR1-1_DEl	0.287204
1083	Copia-5_DAn-I	0.285714
1084	Gypsy-1_DAn-I	0.284693
1085	Gypsy-9_DBp-I	0.284351
1086	Helitron-N2_DT	0.283771
1087	BEL-10_DBp-I	0.283439
1088	R1_DMo	0.281818
1089	I-3_DAn	0.28
1090	(CTCT)n	0.278689
1091	BEL-3_DWil-I	0.276243
1092	Jockey-7_DRh	0.275677
1093	NTS_DM	0.275043
1094	(TTC)n	0.274809
1095	BEL-6_DBp-I	0.27356
1096	(AGATACTC)n	0.271186
1097	BEL-3_DYa-LTR	0.26943
1098	Gypsy-13_DBi-I	0.268116
1099	Jockey-1_DT	0.267294
1100	Gypsy-57_DEl-I	0.26693
1101	Gypsy-3_DFi-I	0.265863
1102	Copia-4_DGri-I	0.264925
1103	Gypsy-6_DFi-I	0.26454
1104	(GCGGCA)n	0.264045
1105	BEL-6_DYa-LTR	0.263636
1106	CR1-9_DTa	0.262828
1107	(ACATGAA)n	0.261905
1108	Helitron-N1_DEl	0.261851
1109	FROGGER_I-int	0.260778
1110	Gypsy-27_DYa-LTR	0.260129
1111	Gypsy-26_DAn-I	0.26
1112	(TAGTAG)n	0.257732
1113	Helitron-2_DVir	0.256541
1114	Helitron-2N1_DVir	0.256444
1115	Gypsy-7_DEl-LTR	0.252885
1116	Gypsy-41_DAn-I	0.252696
1117	Gypsy-11_DBp-I	0.251422
1118	Gypsy-25_DYa-I	0.248644
1119	(TATTATAT)n	0.247878
1120	(AACA)n	0.247525
1121	Mariner-9_DRh	0.247438
1122	HeT-A3_DVi	0.245071
1123	(AGAAC)n	0.244361
1124	I-4_DEu	0.243403
1125	(CGACGA)n	0.242991
1126	(CCA)n	0.242485
1127	(CAA)n	0.239357
1128	Gypsy-36_DEl-I	0.23726
1129	Mariner-4_DY	0.23546
1130	Jockey-4_DVi	0.235426
1131	BEL-2_DBi-LTR	0.230088
1132	(TTATATT)n	0.22807
1133	(TGTTTT)n	0.2277
1134	(CAGTCTT)n	0.224138
1135	R-Rsp_SAT	0.222656
1136	Jockey-15_DBp	0.219956
1137	Gypsy-15_DEl-LTR	0.218933
1138	Gypsy-1_DVir-I	0.218689
1139	Gypsy-18_DAn-I	0.217963
1140	hAT-4_DK	0.216292
1141	HET-A_DV	0.212389
1142	MARINA	0.210526
1143	DNA4-1_DK	0.207587
1144	Transib-6_DRh	0.206642
1145	(TGTATT)n	0.205
1146	Gypsy10-LTR_Dya	0.197347
1147	REP-2_DF	0.196082
1148	BEL-2_DBi-I	0.192623
1149	(TATATA)n	0.192308
1150	(AGATAC)n	0.1875
1151	Gypsy-18_DTa-I	0.186949
1152	(TAATA)n	0.186275
1153	Mariner-4_DRh	0.184971
1154	BEL-3_DVir-I	0.181714
1155	Mariner-13_DF	0.181102
1156	(CCATGC)n	0.179245
1157	hAT-2_DF	0.178423
1158	Gypsy-22_DY-I	0.176471
1159	Jockey-3_DF	0.170727
1160	(CGA)n	0.169231
1161	(CTG)n	0.166175
1162	Gypsy-21_DEl-LTR	0.164912
1163	R1A_DAn	0.163776
1164	(ACA)n	0.162777
1165	BEL3-I_Dpse	0.1624
1166	Jockey-2_DEl	0.155301
1167	dsim.rDNA.5.8S_rDNA	0.154221
1168	(ATATAATA)n	0.152249
1169	I-6_DF	0.151079
1170	Transib-1_DRh	0.150875
1171	Gypsy-18_DTa-LTR	0.148419
1172	(TTCA)n	0.145455
1173	Gypsy-20_DAn-I	0.142348
1174	L-Rsp_SAT	0.141338
1175	Gypsy15-I_Dpse	0.137652
1176	Helitron-N1_DAn	0.137615
1177	Copia-2_DKi-I	0.131944
1178	(TGCTT)n	0.131387
1179	(ATCTGC)n	0.128713
1180	(ATATAA)n	0.128713
1181	Gypsy-19_DEl-I	0.127119
1182	(ACACAC)n	0.12381
1183	Gypsy-5_DEr-LTR	0.120742
1184	Gypsy-8_DEl-LTR	0.118803
1185	Helitron-2_DRh	0.118171
1186	Gypsy-38_DWil-I	0.117159
1187	Jockey-N1_DVi	0.113043
1188	(AAC)n	0.107871
1189	Copia-3_DMoj-I	0.105978
1190	(CACATA)n	0.105263
1191	(TATT)n	0.103306
1192	(CAGT)n	0.1
1193	Homo10	0.0990991
1194	(TGCTGT)n	0.0970874
1195	Helitron-N1_DBp	0.0815217
1196	(TTTATA)n	0.0793651
1197	(TCCAGC)n	0.079096
1198	(ATCATG)n	0.0774648
1199	Jockey-6_DAn	0.0753425
1200	Mariner-6_DF	0.0745342
1201	BEL-14_DTa-I	0.0702055
1202	(CTCCTG)n	0.06
1203	(ACC)n	0.0561056
1204	Gypsy1-I_Dmoj	0.0535714
1205	(CATCTG)n	0.0482759
1206	(CAC)n	0.0424581
1207	(TCATCA)n	0.04
1208	hAT-1N_DP	0.0394737
1209	Gypsy-12_DTa-I	0.0271318
1210	(GTATCT)n	0.0261438
1211	(TCTGAA)n	0.02
1212	R1_DPs	0.01875
1213	(ATACATACAT)n	0.0119904
1214	I-3_DBi	0.00503356
1215	Gypsy-11_DTa-LTR	0
1216	(CACAAC)n	0
1217	Polinton-1_DBi	0
1218	(GATACA)n	0
1219	Transib-4_DBi	0
1220	(ATCCAA)n	0
1221	(ATTTT)n	0
1222	(GTTTTTT)n	0
1223	(CAGAA)n	0
1224	Gypsy-21_DBp-I	0
1225	(TGTCCGTAA)n	0
1226	(CATTTT)n	0
1227	(AATATA)n	0
1228	(TGTTCT)n	0
1229	Gypsy10-I_Dpse	0
1230	Gypsy-46_DWil-I	0
1231	Galileo_DM	0
1232	Gypsy15-LTR_Dya	0
1233	(TATTT)n	0
1234	Gypsy-14_DTa-I	0
1235	(TTTATTA)n	0
1236	Gypsy-2_DBi-I	0
1237	(ATTAATA)n	0
1238	Mariner-19_DF	0
1239	BEL-2_DRh-I	0
1240	Gypsy-24_DAn-I	0
1241	Jockey-1_DAn	0
1242	(AACCTCG)n	0
1243	(TTGTTGC)n	0
1244	Hopers2	0
1245	(AATGCG)n	0
1246	(GAACAC)n	0
1247	(CCAT)n	0
1248	(GCCATC)n	0
1249	(TCCACC)n	0
1250	(GACTGCA)n	0
1251	hAT-4_DRh	0
1252	(TTTTTAA)n	0
1253	Gypsy-28_DAn-LTR	0
1254	(GCAGTG)n	0
1255	(GATTCC)n	0
1256	(TCCTCG)n	0
1257	(ATGAAT)n	0
1258	(CTCCAC)n	0
1259	(TTATAA)n	0
1260	(TTTGTT)n	0
1261	(CTCGTC)n	0
1262	(AATAAC)n	0
1263	(TTTTATA)n	0
1264	Jockey-9_DPer	0
1265	(CAATTC)n	0
1266	(ATAA)n	0
1267	(GTTGTT)n	0
1268	(TGTAGC)n	0
1269	(GATCC)n	0
1270	(TTTA)n	0
1271	(TGCCACC)n	0
1272	(TTTCTG)n	0
1273	(TATATT)n	0
1274	(TAGAGCC)n	0
1275	(ATTTATAT)n	0
1276	(TTCTGC)n	0
1277	(TTGCCA)n	0
1278	PARISa_DPe	0
1279	R1-5_DPer	0
1280	(GAATA)n	0
1281	Gypsy-4_DEl-I	0
1282	Helitron-2N_DW	0
1283	Mariner-16_DRh	0
1284	(TATC)n	0
1285	(CATTTG)n	0
1286	(TTGTTG)n	0
1287	(ACAACT)n	0
1288	(TTCTGT)n	0
1289	(ATTTGTA)n	0
1290	(CATC)n	0
1291	Gypsy-12_DWil-I	0
1292	(CATATA)n	0
1293	(CCAC)n	0
1294	(TTTCGA)n	0
1295	(GCCATCT)n	0
1296	(CTCCA)n	0
1297	(GCAACA)n	0
1298	Gypsy-7_DPer-I	0
1299	(TGCAAC)n	0
1300	(CAACCA)n	0
1301	(TTTTGC)n	0
1302	(TAATATG)n	0
1303	(AATATT)n	0
1304	(GCTTTT)n	0
1305	(ACAGACCAG)n	0
1306	(AATAA)n	0
1307	hAT-5_DK	0
1308	MuDR-1_DEl	0
1309	(GCTGCC)n	0
1310	I-5_DK	0
1311	dsim.rDNA.ITS1	0
1312	(ATTTTT)n	0
1313	(TTCATA)n	0
1314	(CTCTGT)n	0
1315	(CCACCA)n	0
1316	(TGTTAC)n	0
1317	hAT-2_DRh	0
1318	(ACACAG)n	0
1319	(TTTGCT)n	0
1320	hAT-5_DBp	0
1321	(CAATTCG)n	0
1322	Gypsy-9_DTa-I	0
1323	(TCTTT)n	0
1324	Jockey-6_DPer	0
1325	(TGTA)n	0
1326	(TATGTA)n	0
1327	(TTATCA)n	0
1328	(TCCTTA)n	0
1329	(ATCCCA)n	0
1330	(TGCATCTT)n	0
1331	(CCACCG)n	0
1332	(TCTATC)n	0
1333	(TTGA)n	0
1334	(CTGACTAA)n	0
1335	(CATCTT)n	0
1336	(TGTGTTT)n	0
1337	(TGTCCA)n	0
1338	(CATTAC)n	0
1339	hAT-6_DRh	0
1340	(GTCTCT)n	0
1341	(CTGCCGC)n	0
1342	(TTGT)n	0
1343	(TTTTG)n	0
1344	(ACTG)n	0
1345	(CTCCCG)n	0
1346	(TTTGTTT)n	0
1347	(TGCATT)n	0
1348	Jockey-10_DY	0
1349	Jockey-4_DYa	0
1350	Mariner-14_DK	0
1351	(CACCAA)n	0
1352	Gypsy-15_DBi-I	0
1353	Gypsy-26_DEl-I	0
1354	(ACATTTAC)n	0
1355	BEL-5_DEu-I	0
