## Supplementary material for "Enrichment of non-B-form DNA at *D. melanogaster* centromeres": Table S2

### Sheet: rank_non_b_with_gquad
Name	Average Likelihood
Contig133	6.03154
Contig118	3.78989
Y_Contig132	2.96436
Contig134	2.88512
Y_Contig78	2.86025
Contig79	2.83639
Y_Contig89	2.81773
Y_Contig130	2.81261
Y_Contig77	2.79852
Contig92	2.74136
Y_Contig97	2.6995
Contig93	2.67034
Contig99	2.65402
Y_Contig126	2.64179
tig00057289	2.61121
Contig142	2.57314
Y_Contig106	2.54211
Y_Contig100	2.34713
Y_Contig75	2.25926
Y_Contig124	2.18875
Y_scaffold3	2.14518
Contig119	2.12431
Y_Contig88	2.05734
3R_2	1.86066
3R_4	1.84572
3Cen_50_D1686_1	1.83304
Y_Contig125	1.81929
3R_1	1.81228
3Cen_50_D1686_2	1.8104
Y_Contig68	1.8088
3Cen_27_D1777	1.79896
Y_Contig74	1.77922
Y_Contig28	1.7607
3Cen_36_D1605_1	1.75951
3Cen_36_D1605_2	1.74045
3R_6	1.73027
id5721	1.72258
3R_10	1.70692
3R_3	1.69732
Y_Contig29	1.67826
Y_Contig70	1.67294
id13735	1.65719
id13809	1.65719
Y_Contig52	1.63172
Y_Contig71	1.6103
Y_Contig23	1.5932
3L_3	1.58953
Contig135	1.55019
Contig11	1.543
Contig86	1.4936
id=104983_0	1.46065
Contig13	1.43349
3R_8	1.42539
Contig55	1.41299
3Cen_31_D1643_D1653_D1791_8	1.39473
Contig82	1.38394
Contig145	1.38388
2R_19	1.37946
Y_Contig26	1.3784
X_9	1.36052
Contig87	1.35887
3R_9	1.35582
tig00051078	1.35507
X_10	1.35043
Y_Contig81	1.33484
Y_Contig127	1.32466
Y_scaffold7	1.32326
Y_scaffold6	1.31364
Y_scaffold5	1.29351
3R_5	1.29132
X3X4_6_D1712_2	1.29096
Contig37	1.28877
Contig121	1.28619
Contig66	1.27131
X_1	1.26837
Contig72	1.26616
3_scaffold2	1.2657
Contig47	1.26474
Contig49	1.25422
Contig21	1.25294
Contig149	1.2521
Y_Contig4	1.24813
X_3	1.24773
2R_21	1.2476
3R_28	1.24671
Contig63	1.24599
Contig41	1.24522
Y_Contig22	1.24498
Contig128	1.24361
Y_Contig40	1.23535
2L_1	1.23501
3L_1	1.23355
Y_Contig14	1.23265
Y_Contig20	1.23117
Contig94	1.23104
Contig69	1.22943
Contig42	1.22893
Rsp_2	1.22602
Y_Contig44	1.22443
Contig46	1.22391
3Cen_31_D1643_D1653_D1791_5	1.22253
Y_Contig73	1.21942
Contig151	1.21922
Y_Contig141	1.21905
2R2_56_D1828	1.21688
Contig36	1.21595
Contig51	1.21494
Y_Contig108	1.21271
Contig129	1.2126
X_2	1.21231
id=130011_0	1.21228
Contig5	1.21162
id=139401_0	1.21157
Contig38	1.2079
Contig45	1.20738
Y_Contig32	1.20733
Contig62	1.20659
Y_Contig109	1.20659
Contig101	1.20279
3_scaffold1	1.20211
Y_scaffold4	1.20088
Y_Contig17	1.20018
Contig147	1.19569
X_7	1.19537
3L_4	1.19322
Contig61	1.19174
2R_18	1.19121
2L_2	1.18692
3L_5	1.18204
2R_16	1.18083
Y_Contig65	1.17977
Y_Contig10	1.17951
2R_20	1.17693
Y_Contig35	1.17681
3Cen_31_D1643_D1653_D1791_6	1.17491
id=67822_0	1.17483
Y_Contig6	1.17409
3L_10	1.17372
Y_Contig104	1.17202
3Cen_31_D1643_D1653_D1791_1	1.17076
Contig123	1.17049
Y_Contig140	1.16938
Y_Contig122	1.16009
Contig39	1.15818
Y_Contig2	1.15767
4_2	1.15676
Contig31	1.15316
Contig103	1.15085
Y_Contig143	1.14851
Y_Contig33	1.14769
Contig114	1.14619
Contig120	1.14568
Y_Contig34	1.14563
Contig111	1.14324
Contig150	1.14153
Contig117	1.14111
Contig56	1.14073
Contig57	1.14019
Contig53	1.13638
Contig54	1.13633
id=134699_0	1.136
Contig50	1.12191
id=51911_0	1.11489
Contig58	1.11248
Contig112	1.1113
Contig59	1.10805
Contig90	1.10618
tig00022795	1.10616
dmel_mitochondrion_genome	1.10511
Contig43	1.09965
Y_Contig91	1.09871
Contig64	1.09264
3L_8	1.09204
Y_Contig48	1.08962
Contig157	1.08467
tig00002845	1.06725
tig00002536	1.0672
Contig9	1.06498
id=134134_0	1.05796
id=154173_0	1.05175
Contig96	1.05089
Y_Contig113	1.04848
tig00000039	1.04279
Contig95	1.03746
id=102159_0	1.03264
id=142686_0	1.01477
Contig83	1.00133
Contig98	0.998498
Contig80	0.996898
Contig102	0.994363
